# Structural biases in disordered proteins are prevalent in the cell

**DOI:** 10.1101/2021.11.24.469609

**Authors:** David Moses, Karina Guadalupe, Feng Yu, Eduardo Flores, Anthony Perez, Ralph McAnelly, Nora M. Shamoon, Estefania Cuevas-Zepeda, Andrea D. Merg, Erik W. Martin, Alex S. Holehouse, Shahar Sukenik

## Abstract

Intrinsically disordered proteins and protein regions (IDPs) are essential to cellular function in all proteomes. Unlike folded proteins, IDPs exist in an ensemble of rapidly interchanging conformations. IDP sequences encode interactions that create structural biases within the ensemble. Such structural biases determine the three-dimensional shape of IDP ensembles and can affect their activity. However, the plasticity and sensitivity of IDP ensembles means structural biases, often measured *in vitro*, may differ in the dynamic and heterogeneous intracellular environment. Here we reveal that structural biases found *in vitro* in well-studied IDPs persist inside human-derived cells. We further show that a subset of IDPs are able to sense changes in cellular physical-chemical composition and modulate their ensemble in response. We propose that IDP ensembles can evolve to sense and respond to intracellular physicochemical changes, or to resist them. This property can be leveraged for biological function, be the underlying cause of IDP-driven pathology, or be leveraged for the design of disorder-based biosensors and actuators.
