## Supplemental Table S2 for "Structural biases in disordered proteins are prevalent in the cell"

Construct	Replicates	Repeats per replicate	Total number of cells for basal FRET measurements (before filtering)	Total number of cells for perturbations (after filtering)	Total number of cells for 100 mOsm	Total number of cells for 300 mOsm	Total number of cells for 750 mOsm
GS0	2	12	7164	4636	2426	400	1810
GS16	2	12	8823	6365	3101	597	2667
GS32	4	12	28338	21266	4542	5666	11058
GS48	2	12	20204	12528	4734	3609	4185
GS64	4	12	31447	23076	4097	5737	13242
PUMA WT	2	24	12495	10552	3118	4879	2555
PUMA S1	3	24	24070	15842	5130	6166	4546
PUMA S2	2	24	17963	11914	4288	4951	2675
PUMA S3	2	24	17735	10497	4409	3362	2726
Ash1	2	12	15814	12020	4165	3632	4223
E1A	3	12	5994	5259	1678	1783	1798
FUS	2	12	7129	5176	1912	1845	1419
p53	2	12	13847	11534	3657	3943	3934
Total			211023	150665	47257	46570	56838
